# Classification of clear cell renal cell carcinoma based on *PKM* alternative splicing

**DOI:** 10.1101/823336

**Authors:** Xiangyu Li, Beste Turanli, Kajetan Juszczak, Woonghee Kim, Muhammad Arif, Yusuke Sato, Seishi Ogawa, Hasan Turkez, Jens Nielsen, Jan Boren, Mathias Uhlen, Cheng Zhang, Adil Mardinoglu

## Abstract

Clear cell renal cell carcinoma (ccRCC) accounts for 70–80% of kidney cancer diagnoses and displays high molecular and histologic heterogeneity. Hence, it is necessary to reveal the underlying molecular mechanisms involved in progression of ccRCC to better stratify the patients and design effective treatment strategies. Here, we analyzed the survival outcome of ccRCC patients as a consequence of the differential expression of four transcript isoforms of the pyruvate kinase muscle type (*PKM*). We first extracted a classification biomarker consisting of eight gene pairs whose within-sample relative expression orderings (REOs) could be used to robustly classify the patients into two groups with distinct molecular characteristics and survival outcomes. Next, we validated our findings in a validation cohort and an independent Japanese ccRCC cohort. We finally performed drug repositioning analysis based on transcriptomic expression profiles of drug-perturbed cancer cell lines and proposed that paracetamol, nizatidine, dimethadione and conessine can be repurposed to treat the patients in one of the subtype of ccRCC whereas chenodeoxycholic acid, fenoterol and hexylcaine can be repurposed to treat the patients in the other subtype.
