## Supplementary material for "Classification of clear cell renal cell carcinoma based on *PKM* alternative splicing": RNA catabolic process and nuclear transport pathways (FDR<0.05; Table S1).

### Sheet: Sheet1
GO_ID	term_name	pvalue	p.adjust	geneID
GO:0008380	RNA splicing	4.43651e-06	0.0147408	SF3A1/PRMT5/DHX40/SNRNP40/ZNF638/CASC3/PLRG1/HNRNPR/SF3B3/FIP1L1/POLR2B/SNRNP200/DHX15/THRAP3/DDX42/DHX9/PABPN1/CLASRP/BUD31/LSM7/THOC6/SFSWAP/SNRPF/POLR2J/LUC7L/RP9/SNRPD2/CLK2/SCNM1
GO:0006402	mRNA catabolic process	7.56326e-06	0.0147408	MAPK14/CNOT1/CSDE1/UPF1/SMG6/CASC3/SMG8/HNRNPR/THRAP3/DHX9/GIGYF2/RPS20/RPL18/RPS19/SLC11A1/LSM7/RPLP1/RPL13/PCBP4/RPS2/RPL28/RPS24/EXOSC1
GO:0006401	RNA catabolic process	1.2639e-05	0.0164223	MAPK14/CNOT1/CSDE1/UPF1/SMG6/CASC3/SMG8/HNRNPR/THRAP3/DHX9/GIGYF2/RPS20/RPL18/RPS19/SLC11A1/SLIRP/LSM7/RPLP1/RPL13/PCBP4/RPS2/RPL28/RPS24/EXOSC1
GO:0000956	nuclear-transcribed mRNA catabolic process	3.25937e-05	0.0205276	CNOT1/CSDE1/UPF1/SMG6/CASC3/SMG8/THRAP3/RPS20/RPL18/RPS19/LSM7/RPLP1/RPL13/RPS2/RPL28/RPS24/EXOSC1
GO:0022613	ribonucleoprotein complex biogenesis	4.15264e-05	0.0205276	SF3A1/PRMT5/CNOT1/NOL11/DDX31/SNRNP200/WDR3/G3BP2/DYNC1H1/DHX9/NOLC1/PRKAA2/UTP14C/RPS19/PPAN/DDX56/SFSWAP/UTP6/SNRPF/LUC7L/SNRPD2/RPS2/NOL12/RPS24/NPM3/EXOSC1/EMG1
GO:0000377	RNA splicing, via transesterification reactions with bulged adenosine as nucleophile	4.31155e-05	0.0205276	SF3A1/PRMT5/DHX40/SNRNP40/CASC3/PLRG1/HNRNPR/SF3B3/FIP1L1/POLR2B/SNRNP200/DHX15/THRAP3/DDX42/DHX9/PABPN1/BUD31/LSM7/SFSWAP/SNRPF/POLR2J/LUC7L/SNRPD2
GO:0000398	mRNA splicing, via spliceosome	4.31155e-05	0.0205276	SF3A1/PRMT5/DHX40/SNRNP40/CASC3/PLRG1/HNRNPR/SF3B3/FIP1L1/POLR2B/SNRNP200/DHX15/THRAP3/DDX42/DHX9/PABPN1/BUD31/LSM7/SFSWAP/SNRPF/POLR2J/LUC7L/SNRPD2
GO:0006913	nucleocytoplasmic transport	4.60586e-05	0.0205276	MAPK1/MAPK14/NUP133/UPF1/SMG6/YWHAE/CASC3/LRRK2/HDAC3/FIP1L1/MBTPS1/PTPN14/DHX9/NOLC1/KPNA6/ALKBH5/PABPN1/NUTF2/STRADA/THOC6/ZC3H3/SNRPF/AGAP3/SNRPD2
GO:0000375	RNA splicing, via transesterification reactions	4.9599e-05	0.0205276	SF3A1/PRMT5/DHX40/SNRNP40/CASC3/PLRG1/HNRNPR/SF3B3/FIP1L1/POLR2B/SNRNP200/DHX15/THRAP3/DDX42/DHX9/PABPN1/BUD31/LSM7/SFSWAP/SNRPF/POLR2J/LUC7L/SNRPD2
GO:0051169	nuclear transport	5.26619e-05	0.0205276	MAPK1/MAPK14/NUP133/UPF1/SMG6/YWHAE/CASC3/LRRK2/HDAC3/FIP1L1/MBTPS1/PTPN14/DHX9/NOLC1/KPNA6/ALKBH5/PABPN1/NUTF2/STRADA/THOC6/ZC3H3/SNRPF/AGAP3/SNRPD2
GO:0051028	mRNA transport	6.39548e-05	0.0226633	NUP133/UPF1/SMG6/CASC3/MCM3AP/FIP1L1/G3BP2/DHX9/ALKBH5/PABPN1/NUTF2/THOC6/ZC3H3/NPIPA1
GO:0000184	nuclear-transcribed mRNA catabolic process, nonsense-mediated decay	0.000116542	0.0378566	UPF1/SMG6/CASC3/SMG8/RPS20/RPL18/RPS19/RPLP1/RPL13/RPS2/RPL28/RPS24
GO:0006397	mRNA processing	0.000165786	0.0497102	SF3A1/PRMT5/DHX40/SNRNP40/CASC3/PLRG1/HNRNPR/SF3B3/FIP1L1/POLR2B/SNRNP200/DHX15/THRAP3/DDX42/DHX9/ALKBH5/PABPN1/CLASRP/BUD31/LSM7/THOC6/SFSWAP/ZC3H3/SNRPF/POLR2J/LUC7L/SNRPD2/SCNM1
